# Discovering single nucleotide variants and indels from bulk and single-cell ATAC-seq

**DOI:** 10.1101/2021.02.26.433126

**Authors:** Arya R. Massarat, Arko Sen, Jeff Jaureguy, Sélène T. Tyndale, Yi Fu, Galina Erikson, Graham McVicker

## Abstract

Genetic variants and de novo mutations in regulatory regions of the genome are typically discovered by whole-genome sequencing (WGS), however WGS is expensive and most WGS reads come from non-regulatory regions. The Assay for Transposase-Accessible Chromatin (ATAC-seq) generates reads from regulatory sequences and could potentially be used as a low-cost ‘capture’ method for regulatory variant discovery, but its use for this purpose has not been systematically evaluated. Here we apply seven variant callers to bulk and single-cell ATAC-seq data and evaluate their ability to identify single nucleotide variants (SNVs) and insertions/deletions (indels). In addition, we develop an ensemble classifier, VarCA, which combines features from individual variant callers to predict variants. The Genome Analysis Toolkit (GATK) is the best-performing individual caller with precision/recall on a bulk ATAC test dataset of 0.92/0.97 for SNVs and 0.87/0.82 for indels. On bulk ATAC-seq reads, VarCA achieves superior performance with precision/recall of 0.99/0.95 for SNVs and 0.93/0.80 for indels. On single-cell ATAC-seq reads, VarCA attains precision/recall of 0.98/0.94 for SNVs and 0.82/0.82 for indels. In summary, ATAC-seq reads can be used to accurately discover non-coding regulatory variants in the absence of whole-genome sequencing data and our ensemble method, VarCA, has the best overall performance.
