## Supplementary Table S2 for "Discovering single nucleotide variants and indels from bulk and single-cell ATAC-seq"

### Sheet: Sheet1
caller	variable	importance	vcf description
gatk	GQ	587.053	Genotype Quality
gatk	ExcessHet	574.601	Phred-scaled p-value for exact test of excess heterozygosity
gatk	QD	555.697	Variant Confidence/Quality by Depth
gatk	CLASS	554.915	GATK InDel label, derived from REF/ALT allele
gatk	AC	492.701	Allele count in genotypes
gatk	MQ	487.33	RMS Mapping Quality
vardict	AF	422.728	Allele Frequency
vardict	HIAF	365.283	Allele frequency using only high quality bases
varscan	CLASS	240.879	VarScan InDel label, derived from REF/ALT allele
vardict	MQ	238.871	Mean Mapping Quality
gatk	QUAL	213.521	Phred-scaled quality score for the assertion made in ALT
vardict	SN	198.734	Signal to noise
vardict	VD	139.237	Variant Depth
vardict	QSTD	114.079	Quality score STD in reads
vardict	QUAL	107.149	Mean quality score in reads
varscan	AD	97.3381	Depth of variant-supporting bases (reads2)
vardict	NM	92.5576	Mean mismatches in reads
vardict	DP	84.5603	Total Depth
varscan	PVAL	66.6488	P-value from Fisher's Exact Test
vardict	CLASS	54.5741	VarDict InDel label, derived from REF/ALT allele
varscan	ADF	40.5653	Depth of variant-supporting bases on forward strand (reads2plus)
varscan	ADR	36.5021	Depth of variant-supporting bases on reverse strand (reads2minus)
vardict	ADJAF	27.2677	Adjusted AF for indels due to local realignment
vardict	TYPE	25.8534	Variant Type: SNV Insertion Deletion Complex
varscan	ABQ	25.2916	Average quality of variant-supporting bases (qual2)
varscan	RD	24.9693	Depth of reference-supporting bases (reads1)
gatk	FS	19.312	Phred-scaled p-value using Fisher's exact test to detect strand bias
varscan	SDP	17.1947	Raw Read Depth as reported by SAMtools
varscan	DP	16.0858	Quality Read Depth of bases with Phred score >= 15
varscan	ADP	15.3727	Average per-sample depth of bases with Phred score >= 15
varscan	RDF	10.5416	Depth of reference-supporting bases on forward strand (reads1plus)
varscan	RDR	9.70934	Depth of reference-supporting bases on reverse strand (reads1minus)
gatk	DP	7.04623	Approximate read depth (reads with MQ=255 or with bad mates are filtered)
varscan	RBQ	6.41179	Average quality of reference-supporting bases (qual1)
varscan	GQ	3.60991	Genotype Quality
vardict	SVTYPE	0	SV type: INV DUP DEL INS FUS
vardict	SVLEN	0	The length of SV in bp
vardict	DUPRATE	0	Duplication rate in fraction
