## Supplementary Table S3 for "Discovering single nucleotide variants and indels from bulk and single-cell ATAC-seq"

### Sheet: Sheet1
caller	variable	importance	vcf description
gatk	QD	34.1121	Variant Confidence/Quality by Depth
gatk	ExcessHet	33.4573	Phred-scaled p-value for exact test of excess heterozygosity
gatk	GQ	30.1615	Genotype Quality
gatk	CLASS	28.0439	GATK InDel label, derived from REF/ALT allele
strelka	DPI	25.2674	Read depth associated with indel
gatk	AC	23.5372	Allele count in genotypes
varscan	CLASS	18.1547	VarScan InDel label, derived from REF/ALT allele
vardict	AF	17.532	Allele Frequency
vardict	HIAF	17.2807	Allele frequency using only high quality bases
strelka	REFREP	16.0606	Number of times RU is repeated in reference
vardict	QUAL	16.0433	Mean quality score in reads
vardict	VD	13.8799	Variant Depth
vardict	ADJAF	13.66	Adjusted AF for indels due to local realignment
strelka	IDREP	13.521	Number of times RU is repeated in indel allele
vardict	MQ	13.1642	Mean Mapping Quality
vardict	SN	12.8561	Signal to noise
strelka	QUAL	11.6844	Phred-scaled quality score for the assertion made in ALT
gatk	MQ	10.1206	RMS Mapping Quality
vardict	DP	9.15489	Total Depth
vardict	TYPE	9.13285	Variant Type: SNV Insertion Deletion Complex
vardict	QSTD	8.47632	Quality score STD in reads
strelka	MQ	8.1238	RMS of mapping quality
pindel	HOMLEN	7.98328	Length of base pair identical micro-homology at event breakpoints
alignment	INS_pm	6.94124	Posterior mean for proportion of insertion reads
vardict	CLASS	6.57849	VarDict InDel label, derived from REF/ALT allele
alignment	INS_psd	6.38366	Posterior standard deviation for proportion of insertion reads
varscan	PVAL	5.03701	P-value from Fisher's Exact Test
vardict	NM	4.85343	Mean mismatches in reads
strelka	GQX	4.19744	Empirically calibrated genotype quality score for variant sites
pindel	SVLEN	3.85598	Difference in length between REF and ALT alleles
pindel	SVTYPE	3.8266	Type of structural variant
varscan	AD	3.64498	Depth of variant-supporting bases (reads2)
pindel	CLASS	2.88841	Pindel InDel label, derived from REF/ALT allele
alignment	DEL_pm	2.74257	Posterior mean for proportion of deletion reads
strelka	CLASS	2.66864	Strelka InDel label, derived from REF/ALT allele
gatk	FS	2.44044	Phred-scaled p-value using Fisher's exact test to detect strand bias
varscan	ABQ	2.2413	Average quality of variant-supporting bases (qual2)
manta	QUAL	2.20608	Phred-scaled quality score for the assertion made in ALT
varscan	ADR	2.15108	Depth of variant-supporting bases on reverse strand (reads2minus)
varscan	ADF	2.05429	Depth of variant-supporting bases on forward strand (reads2plus)
manta	GQ	2.0065	Genotype Quality
alignment	DEL_psd	1.99263	Posterior standard deviation for proportion of deletion reads
manta	CLASS	1.94983	Manta InDel label, derived from REF/ALT allele
varscan	RD	1.9492	Depth of reference-supporting bases (reads1)
manta	SVTYPE	1.30031	Type of structural variant
manta	SVLEN	1.18648	Difference in length between REF and ALT alleles
varscan	SDP	0.951892	Raw Read Depth as reported by SAMtools
strelka	DP	0.858216	Filtered basecall depth used for site genotyping. In a non-variant multi-site block this value represents the average of all sites in the block.
varscan	RDF	0.780887	Depth of reference-supporting bases on forward strand (reads1plus)
varscan	RDR	0.559058	Depth of reference-supporting bases on reverse strand (reads1minus)
varscan	GQ	0.546856	Genotype Quality
varscan	ADP	0.464692	Average per-sample depth of bases with Phred score >= 15
manta	HOMLEN	0.389469	Length of base pair identical homology at event breakpoints
strelka	DPF	0.330079	Basecalls filtered from input prior to site genotyping. In a non-variant multi-site block this value represents the average of all sites in the block.
strelka	SB	0.25387	Sample site strand bias
strelka	MIN_DP	0.250116	Minimum filtered basecall depth used for site genotyping within a non-variant multi-site block
varscan	DP	0.18467	Quality Read Depth of bases with Phred score >= 15
gatk	DP	0.0745069	Approximate read depth (reads with MQ=255 or with bad mates are filtered)
manta	MATE_BND_DEPTH	0.0069832	Read depth at remote translocation mate breakend
delly	GQ	5.37e-06	Genotype Quality
delly	CLASS	6.33e-08	DELLY InDel label, derived from REF/ALT allele
delly	RC	1.23e-08	Raw high-quality read counts for the SV
vardict	SVTYPE	0	SV type: INV DUP DEL INS FUS
vardict	SVLEN	0	The length of SV in bp
vardict	DUPRATE	0	Duplication rate in fraction
pindel	PL	0	Normalized
pindel	RD	0	Reference depth
manta	BND_DEPTH	0	Read depth at local translocation breakend
varscan	RBQ	-0.0635298	Average quality of reference-supporting bases (qual1)
