## Supplementary Table S7 for "Discovering single nucleotide variants and indels from bulk and single-cell ATAC-seq"

### Sheet: cluster_01
Metric	VarCA	GATK	VarScan 2	VarDict
Recall	0.851695	0.971253	0.971363	0.957045
Precision	0.979883	0.942498	0.923361	0.659776
F-Beta	0.951249	0.948112	0.932578	0.703478
Total Positives	31566	37425	38205	52680
Total Negatives	30635086	30629227	30628447	30613972
AUROC	0.997132	0.985646	0.99512	0.978475
Average Precision	0.976474	0.938892	0.923282	0.902646

### Sheet: cluster_02
Metric	VarCA	GATK	VarScan 2	VarDict
Recall	0.878165	0.970231	0.970291	0.956311
Precision	0.98006	0.945508	0.92646	0.69385
F-Beta	0.957832	0.950351	0.934907	0.734148
Total Positives	30190	34574	35287	46438
Total Negatives	27962888	27958504	27957791	27946640
AUROC	0.997153	0.985125	0.995191	0.978112
Average Precision	0.976491	0.940464	0.929089	0.905981

### Sheet: cluster_05
Metric	VarCA	GATK	VarScan 2	VarDict
Recall	0.924569	0.971983	0.980603	0.967672
Precision	0.949115	0.761824	0.757072	0.581606
F-Beta	0.944102	0.796257	0.793236	0.632038
Total Positives	452	592	601	772
Total Negatives	402837	402697	402688	402517
AUROC	0.99771	0.985927	0.99759	0.983663
Average Precision	0.972184	0.896226	0.760174	0.739388

### Sheet: cluster_07
Metric	VarCA	GATK	VarScan 2	VarDict
Recall	0.90685	0.971602	0.97258	0.956897
Precision	0.979228	0.942263	0.924904	0.713758
F-Beta	0.963843	0.947988	0.934061	0.751972
Total Positives	28404	31626	32252	41119
Total Negatives	25510339	25507117	25506491	25497624
AUROC	0.997035	0.985795	0.994867	0.978408
Average Precision	0.978527	0.937774	0.933036	0.909182

### Sheet: cluster_10
Metric	VarCA	GATK	VarScan 2	VarDict
Recall	0.937092	0.970514	0.972655	0.955222
Precision	0.979896	0.946241	0.927079	0.747389
F-Beta	0.971025	0.950998	0.93585	0.781391
Total Positives	19200	20592	21064	25660
Total Negatives	16204463	16203071	16202599	16198003
AUROC	0.996649	0.985287	0.994543	0.977572
Average Precision	0.979328	0.942576	0.936616	0.907274

### Sheet: cluster_12
Metric	VarCA	GATK	VarScan 2	VarDict
Recall	0.943191	0.971929	0.973874	0.957143
Precision	0.980129	0.948519	0.926396	0.754954
F-Beta	0.972512	0.95311	0.935518	0.788257
Total Positives	17312	18434	18912	22808
Total Negatives	14555399	14554277	14553799	14549903
AUROC	0.997238	0.985946	0.994604	0.978534
Average Precision	0.980402	0.946156	0.940712	0.91029
