## Supplementary Table S8 for "Discovering single nucleotide variants and indels from bulk and single-cell ATAC-seq"

### Sheet: cluster_01
Metric	VarCA	VarScan 2	GATK	VarDict	Strelka 2	Pindel
Recall	0.823168	0.698009	0.858746	0.825074	0.819992	0.91889
Precision	0.762905	0.814632	0.661609	0.448951	0.155871	0.058431
F-Beta	0.774241	0.78829	0.693447	0.49399	0.186	0.071895
Total Positives	5095	4046	6129	8678	24841	74259
Total Negatives	30630250	30631299	30629216	30626667	30610504	30561086
AUROC	0.98619	0.919542	0.929567	0.91251	0.904776
Average Precision	0.85157	0.61951	0.709731	0.681024	0.641081

### Sheet: cluster_02
Metric	VarCA	VarScan 2	GATK	VarDict	Strelka 2	Pindel
Recall	0.822827	0.693171	0.859121	0.821156	0.818768	0.92192
Precision	0.761884	0.808185	0.66642	0.466875	0.147452	0.063545
F-Beta	0.773339	0.782227	0.69772	0.510965	0.176374	0.078086
Total Positives	4523	3592	5399	7366	23255	60760
Total Negatives	27959373	27960304	27958497	27956530	27940641	27903136
AUROC	0.986624	0.920198	0.929544	0.910553	0.903384
Average Precision	0.855573	0.637951	0.723255	0.687605	0.64456

### Sheet: cluster_05
Metric	VarCA	VarScan 2	GATK	VarDict	Strelka 2	Pindel
Recall	0.830769	0.723077	0.846154	0.892308	0.846154	0.953846
Precision	0.80597	0.758065	0.597826	0.464	0.130332	0.070455
F-Beta	0.810811	0.750799	0.635104	0.513274	0.156874	0.086471
Total Positives	67	62	92	125	422	880
Total Negatives	402722	402727	402697	402664	402367	401909
AUROC	0.998093	0.945265	0.923056	0.946116	0.923022
Average Precision	0.907016	0.454961	0.686044	0.620899	0.529043

### Sheet: cluster_07
Metric	VarCA	VarScan 2	GATK	VarDict	Strelka 2	Pindel
Recall	0.823093	0.698358	0.855138	0.819915	0.822564	0.92161
Precision	0.781887	0.833966	0.687314	0.502597	0.135503	0.069447
F-Beta	0.789795	0.802789	0.715393	0.544764	0.162679	0.085204
Total Positives	3975	3162	4698	6160	22922	50110
Total Negatives	25507828	25508641	25507105	25505643	25488881	25461693
AUROC	0.987365	0.924173	0.927554	0.909936	0.905691
Average Precision	0.866688	0.65828	0.736984	0.695039	0.651942

### Sheet: cluster_10
Metric	VarCA	VarScan 2	GATK	VarDict	Strelka 2	Pindel
Recall	0.831436	0.715412	0.852014	0.825306	0.80648	0.915499
Precision	0.830709	0.838379	0.735728	0.560678	0.102345	0.079475
F-Beta	0.830854	0.810516	0.756374	0.599097	0.123997	0.097234
Total Positives	2286	1949	2645	3362	17998	26310
Total Negatives	16203423	16203760	16203064	16202347	16187711	16179399
AUROC	0.986623	0.919279	0.925996	0.912637	0.894233
Average Precision	0.887012	0.675724	0.748892	0.711049	0.638733

### Sheet: cluster_12
Metric	VarCA	VarScan 2	GATK	VarDict	Strelka 2	Pindel
Recall	0.821411	0.69781	0.83601	0.825304	0.798054	0.908516
Precision	0.822211	0.818961	0.742758	0.560476	0.091836	0.082008
F-Beta	0.822051	0.791478	0.759706	0.598912	0.111584	0.100248
Total Positives	2053	1751	2313	3026	17858	22766
Total Negatives	14554533	14554835	14554273	14553560	14538728	14533820
AUROC	0.986634	0.903591	0.917994	0.912635	0.892666
Average Precision	0.873377	0.664825	0.728037	0.709808	0.633376
